# Three-dimensional spatial transcriptomics at isotropic resolution enabled by generative deep learning

**DOI:** 10.1101/2025.08.15.670472

**Authors:** Bohan Li, Feng Bao, Yuhang Sun, Tianyun Wang, Fengji Li, Hongjue Li, Qionghai Dai, Yue Deng

**Affiliations:** School of Astronautics, Beihang University, Beijing 102206, China; College of Future Information Technology, Fudan University, Shanghai 200433, China; Institute of Artificial Intelligence, Beihang University, Beijing 100191, China; Institute for Brain and Cognitive Sciences, Tsinghua University, Beijing 100084, China

## Abstract

Mapping the complete three-dimensional (3D), transcriptome-wide spatial architecture of tissues and organs remains a fundamental challenge in biology. Typically, studies approximate 3D structures by profiling serial two-dimensional (2D) tissue sections, resulting in incomplete and anisotropic reconstructions. Here, we demonstrate that organ-wide, isotropic-resolution 3D gene expression landscapes can be effectively inferred from sparse 2D spatial transcriptomics data using artificial intelligence. Our framework, isoST, leverages stochastic differential equations (SDEs) to model the intrinsic biological continuity of gene expression along tissue depth, enabling the integration of discrete 2D measurements into coherent 3D transcriptomic maps. isoST is applied across diverse biological systems, including the brain, kidney, spinal cord, and gastrulating embryos, accurately reconstructing anatomical structures and molecular patterns that are only partially resolved in 2D analyses. isoST enables the comprehensive characterization of tissue niches at full 3D resolution, uncovering radial and spherical gene expression gradients associated with disease progression that are often distorted or missed in 2D approaches. Furthermore, isoST is extended to integrate histological imaging for reducing experimental complexity and to reconstruct high-resolution developmental spatial trajectories over time. Together, isoST provides a practical and scalable solution toward comprehensive high-resolution 3D spatial transcriptomic atlases.
