## Supplementary Table 3 for "Three-dimensional spatial transcriptomics at isotropic resolution enabled by generative deep learning"

Cell type	Organ
Activated T cells	Thymus
Adipocyte cells (Cyp2e1+)	Adipose tissue
Adipocyte progenitor cells	Adipose tissue
Adipose tissue macrophages	Adipose tissue
Adrenocortical cells	Adrenal gland
Airway club cells	Lung
Airway goblet cells	Lung
Alveolar Type 1 cells	Lung
Alveolar Type 2 cells	Lung
Amacrine cells	Brain
Amacrine/Horizontal precursor cells	Brain
Amniotic ectoderm	Surface ectoderm
Anterior floor plate	Spinal cord
Anterior intermediate mesoderm	Urogenital ridge
Anterior roof plate	Spinal cord
Apical ectodermal ridge	Surface ectoderm
Arterial endothelial cells	Blood vessel
Ascending loop of Henle	Kidney
Astrocytes	Brain
Atrial cardiomyocytes	Heart
B cell progenitors	AGM
B cells	AGM
Basal keratinocytes	Epidermis
Biliary epithelial cells	Liver
Bipolar precursor cells	Brain
Bladder urothelial cells	Urogenital ridge
Border-associated macrophages	Meninges
Border-associated macrophages (Cd74+)	Meninges
Border-associated macrophages (Ms4a8a+)	Meninges
Brain capillary endothelial cells	Brain
Brain pericytes	Brain
Branchial arch epithelium	Branchial arch
Brown adipocyte cells	Adipose tissue
Cajal-Retzius cells	Brain
Cerebellar Purkinje cells	Brain
Cerebellum-related cells	Brain
Cholinergic amacrine cells	Brain
Chondrocytes (Atp1a2+)	Cartilage
Chondrocytes (Otor+)	Cartilage
Choroid plexus	Choroid plexus
Ciliary margin cells	Brain
Cochlear hair cells	Inner ear
Collecting duct intercalated cells	Kidney
Collecting duct principal cells	Kidney
Committed oligodendrocyte precursors	Brain
Cone precursor cells	Brain
Conjunctival goblet cells	Surface ectoderm
Connecting tubule	Kidney
Conventional dendritic cells	AGM
Corneal epithelial cells	Surface ectoderm
Cortical Interneurons (Prox1+)	Brain
Corticofugal neurons	Brain
Cranial motor neurons	Brain
Deep-layer neurons	Brain
Definitive early erythroblasts (CD36-)	AGM
Definitive erythroblasts (CD36+)	AGM
Dental epithelial cells	Jaw and tooth
Dermatome	Dermomyotome
Dermomyotome	Dermomyotome
Diencephalon	Brain
Distal convoluted tubule	Kidney
Dorsal root ganglion neurons	Dorsal root ganglion
Dorsal telencephalon	Brain
Early chondrocytes	Cartilage
Endocardial cells	Heart
Endothelium	Blood vessel
Enteric neurons	GI tract
Ependymal cells	Brain
Extraembryonic visceral endoderm	Cavity
Eye field	Brain
Facial mesenchyme	Head mesenchyme
Fibroblasts	Connective tissue
First heart field	Heart
Floorplate and p3 domain	Spinal cord
Foregut epithelial cells	GI tract
GABAergic cortical interneurons	Brain
GABAergic neurons	Brain
Glomerular endothelial cells	Kidney
Glutamatergic neurons	Brain
Granular keratinocytes	Epidermis
Granulocytes	AGM
Gut	GI tract
Hematoendothelial progenitors	AGM
Hematopoietic stem cells (Cd34+)	AGM
Hematopoietic stem cells (Mpo+)	AGM
Hepatocytes	Liver
Hindbrain	Brain
Horizontal cells	Brain
Hypothalamus	Brain
Hypothalamus (Sim1+)	Brain
Intermediate neuronal progenitors	Brain
Intestinal enteroendocrine cells	GI tract
Intestinal goblet cells	GI tract
Kupffer cells	Liver
Lateral plate and intermediate mesoderm	Mesenchyme
Lens epithelial cells	Surface ectoderm
Leydig cells	Urogenital ridge
Limb mesenchyme progenitors	Mesenchyme
Liver sinusoidal endothelial cells	Liver
Lung cells (Eln+)	Lung
Lung progenitor cells	Lung
Lymphatic vessel endothelial cells	Blood vessel
Mast cells	AGM
Mast cells (P2rx7+)	AGM
Megakaryocytes	AGM
Melanocyte cells	Neural crest
Mesodermal progenitors (Tbx6+)	Mesenchyme
Metanephric mesenchyme	Kidney
Microglia	Brain
Microvascular endothelial cells	Blood vessel
Midbrain	Brain
Midbrain-hindbrain boundary	Brain
Midgut/Hindgut epithelial cells	GI tract
Monocytes	AGM
Monocytic myeloid-derived suppressor cells	AGM
Multiciliated ependymal cells	Brain
Muscle progenitor cells	Muscle
Muscle progenitor cells (Prdm1+)	Muscle
Myelinating Schwann cells	Neural crest
Myelinating Schwann cells (Tgfb2+)	Neural crest
Myoblasts	Muscle
Myofibroblasts	Connective tissue
Myotubes	Muscle
NMPs and spinal cord progenitors	Spinal cord
Naive retinal progenitor cells	Brain
Natural killer cells	AGM
Nephron progenitors	Kidney
Neural crest (PNS glia)	Neural crest
Neural crest (PNS neurons)	Neural crest
Neural progenitor cells (Neurod1+)	Brain
Neural progenitor cells (Ror1+)	Brain
Neurons (Slc17a8+)	Brain
Nonsensory cochlear epithelium	Inner ear
Notochord	Notochord
Olfactory bulb cells	Brain
Olfactory ensheathing cells	Olfactory epithelium
Olfactory epithelial cells	Olfactory epithelium
Olfactory pit cells	Olfactory epithelium
Olfactory sensory neurons	Olfactory epithelium
Oligodendrocyte progenitor cells	Brain
Osteoclasts	Bone
Otic epithelial cells	Inner ear
Otic sensory neurons	Inner ear
PMN myeloid-derived suppressor cells	AGM
PV-containing retinal ganglion cells	Brain
Pancreatic acinar cells	Pancreas
Pancreatic islets	Pancreas
Parasympathetic neurons	Neural crest
Parathyroid epithelial cells	Branchial arch
Pericytes	Blood vessel
Photoreceptor precursor cells	Brain
Pineal gland	Brain
Pituitary gland cells	Brain
Pituitary/Pineal gland progenitors	Brain
Placodal area	Surface ectoderm
Plasmacytoid dendritic cells	AGM
Podocytes	Kidney
Posterior intermediate mesoderm	Urogenital ridge
Posterior roof plate	Spinal cord
Pre-epidermal keratinocytes	Epidermis
Pre-osteoblasts (Sp7+)	Bone
Primitive erythroid cells	AGM
Primordial germ cells	Urogenital ridge
Proximal tubule cells	Kidney
Regulatory T cells	Thymus
Retinal ganglion cells	Brain
Retinal pigment cells	Brain
Retinal progenitor cells	Brain
Satellite glial cells	Dorsal root ganglion
Sclerotome	Sclerotome
Second heart field	Heart
Spinal cord dorsal progenitors	Spinal cord
Spinal cord motor neurons	Spinal cord
Spinal cord ventral progenitors	Spinal cord
Spinal cord/r7/r8	Spinal cord
Subplate neurons	Brain
Suprachiasmatic nucleus	Brain
Sympathetic neurons	Sympathetic nerve
T cells	Thymus
Telencephalon	Brain
Thalamic neuronal precursors	Brain
Thymic epithelial cells	Thymus
Thyroid gland cells	Branchial arch
Tooth junctional epithelium	Jaw and tooth
Upper-layer neurons	Brain
Ureteric bud	Kidney
Venous and capillary endothelial cells	Blood vessel
Ventricular cardiomyocytes	Heart
